# Role of Specialized Composition of SWI/SNF Complexes in Prostate Cancer Lineage Plasticity

**DOI:** 10.1101/2020.03.06.949131

**Authors:** Joanna Cyrta, Anke Augspach, Maria Rosaria de Filippo, Davide Prandi, Phillip Thienger, Matteo Benelli, Victoria Cooley, Rohan Bareja, David Wilkes, Sung-Suk Chae, Paola Cavaliere, Noah Dephoure, Anne-Christine Uldry, Sophie Braga Lagache, Sandra Cohen, Muriel Jaquet, Laura P. Brandt, Mohammed Alshalalfa, Andrea Sboner, Felix Feng, Shangqian Wang, Himisha Beltran, Tamara Lotan, Martin Spahn, Marianna Kruithof-de Julio, Yu Chen, Karla V. Ballman, Francesca Demichelis, Salvatore Piscuoglio, Mark A. Rubin

**Affiliations:** Department for BioMedical Research, University of Bern, 3010 Bern, Switzerland; The Caryl and Israel Englander Institute for Precision Medicine, Weill Cornell Medicine, New York, NY 10021, USA; Department for BioMedical Research, Urology Research Laboratory, University of Bern, 3010 Bern, Switzerland; Institute of Pathology and Medical Genetics, University Hospital Basel, University of Basel, Basel, Switzerland; Department of Cellular, Computational and Integrative Biology (CIBIO), University of Trento, Trento, Italy; Bioinformatics Unit, Hospital of Prato, Prato, Italy; Department of Healthcare Policy & Research, Division of Biostatistics and Epidemiology, Weill Cornell Medicine, New York, NY 10021, USA; Institute for Computational Biomedicine, Weill Cornell Medicine, New York, NY 10021, USA; Department of Laboratory Medicine and Pathology, Weill Cornell Medicine, New York, NY 10021, USA; Department of Biochemistry, Sandra and Edward Meyer Cancer Center, Weill Cornell Medical College, New York, NY 10021, USA; Proteomics Mass Spectrometry Core Facility, University of Bern, 3010 Bern, Switzerland; Department of Radiation Oncology, Helen Diller Family Comprehensive Cancer Center, University of California at San Francisco, San Francisco, CA, USA; HRH Prince Alwaleed Bin Talal Bin Abdulaziz Alsaud Institute for Computational Biomedicine, Weill Cornell Medicine, New York, NY 10021, USA; Meyer Cancer Center, Weill Cornell Medicine, New York, NY 10065, USA; Human Oncology and Pathogenesis Program and Department of Medicine, Memorial Sloan-Kettering Cancer Center, New York, NY 10065, USA; Department of Medical Oncology, Dana Farber Cancer Institute, Boston, MA, USA; Department of Medicine, Division of Medical Oncology, Weill Cornell Medicine, New York, NY, USA; Department of Urology, Johns Hopkins University School of Medicine, Baltimore, Maryland, USA; Department of Pathology, Johns Hopkins University School of Medicine, Baltimore, Maryland, USA; Department of Oncology, Johns Hopkins University School of Medicine, Baltimore, Maryland, USA; Lindenhofspital Bern, Prostate Center Bern, 3012 Bern, Switzerland; Department of Urology, Essen University Hospital, University of Duisburg-Essen, Essen, Germany; Department of Urology, Inselspital, 3010 Bern, Switzerland; Visceral Surgery Research Laboratory, Clarunis, Department of Biomedicine, University of Basel, Basel, Switzerland; Clarunis Universitäres Bauchzentrum Basel, 4002 Basel, Switzerland; Inselspital, 3010 Bern, Switzerland; Bern Center for Precision Medicine, 3010 Bern, Switzerland

## Abstract

Advanced prostate cancer initially responds to hormonal treatment, but ultimately becomes resistant and requires more potent therapies. One mechanism of resistance observed in ∼10% of these patients is through lineage plasticity, which manifests in a partial or complete small cell or neuroendocrine prostate cancer (NEPC) phenotype. Here, we investigate the role of the mammalian SWI/SNF (mSWI/SNF) chromatin remodeling complex in NEPC. Using large patient datasets, patient-derived organoids and cancer cell lines, we identify mSWI/SNF subunits that are deregulated in NEPC and demonstrate that SMARCA4 (BRG1) overexpression is associated with aggressive disease. We also show that SWI/SNF complexes interact with different lineage-specific factors in NEPC compared to prostate adenocarcinoma. These data suggest a role for mSWI/SNF complexes in therapy-related lineage plasticity, which may be relevant for other solid tumors.
