## Supplementary Table ST1.1 for "Role of Specialized Composition of SWI/SNF Complexes in Prostate Cancer Lineage Plasticity"

### Sheet: Statistics for CNA and LOH - SW
gene_symbol	n_samples_adeno	n_samples_crpc_adeno	n_samples_crpc_ne	n_homo_adeno	n_homo_crpc_adeno	n_homo_crpc_ne	n_hemi_adeno	n_hemi_crpc_adeno	n_hemi_crpc_ne	n_cnnl_adeno	n_cnnl_crpc_adeno	n_cnnl_crpc_ne	n_delamp_adeno	n_delamp_crpc_adeno	n_delamp_crpc_ne	n_loh_adeno	n_loh_crpc_adeno	n_loh_crpc_ne	f_loh_adeno	f_loh_crpc_adeno	f_loh_crpc_ne	p_val_hemi_del_adeno_vs_crpc_adeno	p_val_hemi_del_adeno_vs_crpc_ne	p_val_hemi_del_adeno_crpc_vs_crpc_ne	p_val_loh_adeno_vs_crpc_adeno	p_val_loh_adeno_vs_crpc_ne	p_val_loh_adeno_crpc_vs_crpc_ne
SMARCA4	298	246	24	0	0	0	7	7	0	1	7	0	0	2	1	8	16	1	0.0268456	0.0650407	0.0416667	0.926694	0.974767	0.869358	0.0512516	1	0.992195
SMARCA2	298	244	24	0	0	0	19	35	5	1	19	4	0	1	0	20	55	9	0.0671141	0.22541	0.375	0.00330964	0.0284984	0.581588	2.16203e-07	2.62563e-06	0.164771
SMARCB1	298	243	24	0	0	0	12	21	2	3	19	4	0	4	1	15	44	7	0.0503356	0.18107	0.291667	0.0403206	0.634788	1	2.43278e-06	4.36068e-05	0.297064
SMARCC1	295	234	21	0	0	0	8	10	2	3	14	1	0	2	1	11	26	4	0.0372881	0.111111	0.190476	0.45776	0.281092	0.581966	0.00171981	0.00784411	0.466718
SMARCC2	299	241	23	0	0	0	1	1	1	2	3	0	0	3	0	3	7	1	0.0100334	0.0290456	0.0434783	1	0.325292	0.412272	0.190874	0.675484	1
SMARCD1	296	243	24	0	0	0	1	3	1	2	3	0	0	2	0	3	8	1	0.0101351	0.0329218	0.0416667	0.482264	0.345902	0.804612	0.119806	0.702418	1
SMARCD2	297	243	24	0	0	0	3	2	0	4	6	0	0	4	1	7	12	1	0.023569	0.0493827	0.0416667	1	1	1	0.166066	1	1
SMARCD3	296	245	24	0	0	0	7	11	1	3	13	1	0	7	0	10	31	2	0.0337838	0.126531	0.0833333	0.258061	1	1	9.85072e-05	0.502677	0.7721
SMARCE1	299	244	24	0	0	0	18	9	0	5	15	1	0	8	1	23	32	2	0.0769231	0.131148	0.0833333	0.2961	0.438614	0.716353	0.0523498	1	0.726215
ARID1A	298	246	24	0	0	0	7	16	2	2	8	1	0	2	0	9	26	3	0.0302013	0.105691	0.125	0.0290381	0.285786	1	0.00068351	0.0720829	1
ARID1B	298	242	24	0	0	0	14	18	4	1	15	0	0	5	0	15	38	4	0.0503356	0.157025	0.166667	0.246924	0.0462019	0.239142	6.36968e-05	0.0605926	1
ARID2	295	242	24	0	0	0	2	4	1	4	6	0	0	3	0	6	13	1	0.020339	0.053719	0.0416667	0.511262	0.546356	0.938613	0.0645208	1	1
PBRM1	299	244	23	0	0	0	10	8	3	2	9	1	0	3	1	12	20	5	0.0401338	0.0819672	0.217391	1	0.0840708	0.0884284	0.0606707	0.00147601	0.0789396
SS18	292	238	23	0	0	0	35	21	2	2	25	0	0	10	1	37	56	3	0.126712	0.235294	0.130435	0.30015	0.89214	1	0.00161028	1	0.375039
SS18L1	299	245	24	0	0	0	1	0	0	1	0	0	0	1	0	2	1	0	0.00668896	0.00408163	0	1	1	NA	1	1	1
BRD7	277	233	22	1	0	0	38	26	8	8	36	4	0	7	0	46	69	12	0.166065	0.296137	0.545455	0.46232	0.0115191	0.00273281	0.0006862	5.0886e-05	0.0306586
BRD9	298	245	24	0	0	0	3	4	0	0	3	0	0	2	0	3	9	0	0.0100671	0.0367347	0	0.793962	1	1	0.0702721	1	0.718578
BCL7A	297	243	24	1	0	0	11	18	2	1	8	2	0	7	0	12	33	4	0.040404	0.135802	0.166667	0.0877298	0.56973	1	0.000126147	0.0246751	0.914112
BCL7B	296	242	24	0	0	0	0	4	0	0	2	0	0	2	0	0	8	0	0	0.0330579	0	0.0862049	NA	1	0.00521219	NA	0.781071
BCL7C	296	243	23	0	0	0	3	1	2	2	8	1	0	4	0	5	13	3	0.0168919	0.0534979	0.130435	0.75964	0.0470532	0.0103771	0.0346231	0.00775833	0.305612
BCL11A	292	242	24	0	0	0	9	10	1	2	7	0	0	4	1	11	21	2	0.0376712	0.0867769	0.0833333	0.676363	1	1	0.0280307	0.583616	1
BCL11B	297	243	24	0	0	0	8	3	1	0	10	1	0	0	1	8	13	3	0.026936	0.0534979	0.125	0.374607	1	0.804612	0.172369	0.0503547	0.338466
ACTL6A	297	237	24	0	0	0	4	2	0	1	1	0	0	5	1	5	8	1	0.016835	0.0337553	0.0416667	0.892904	1	1	0.328118	0.935806	1
ACTL6B	298	245	24	0	0	0	3	6	0	1	2	0	1	4	0	5	12	0	0.0167785	0.0489796	0	0.330962	1	0.959205	0.0578954	1	0.554383
PHF10	293	244	24	0	0	0	17	20	5	2	17	0	0	6	0	19	43	5	0.0648464	0.17623	0.208333	0.357682	0.0178834	0.0962556	0.000101934	0.0312871	0.910493
DPF1	297	244	24	0	0	0	5	9	2	5	6	2	0	3	0	10	18	4	0.03367	0.0737705	0.166667	0.234251	0.15589	0.578729	0.0574347	0.0108003	0.233158
DPF2	298	242	24	0	0	0	0	2	2	0	1	0	0	0	1	0	3	3	0	0.0123967	0.125	0.389796	0.000263784	0.0451731	0.17853	4.96612e-07	0.00475842
DPF3	299	246	24	0	0	0	8	8	2	0	18	2	0	3	0	8	29	4	0.0267559	0.117886	0.166667	0.887278	0.35383	0.488937	5.40354e-05	0.00343464	0.711403
