## Supplementary Table ST1.2 for "Role of Specialized Composition of SWI/SNF Complexes in Prostate Cancer Lineage Plasticity"

### Sheet: swi-snf_genes_snvs_missense_non
gene_symbol	n_samples_adeno	n_samples_crpc_adeno	n_samples_crpc_ne	n_missense_adeno	n_missense_crpc_adeno	n_missense_crpc_ne	n_nonsense_adeno	n_nonsense_crpc_adeno	n_nonsense_crpc_ne	n_snv_adeno	n_snv_crpc_adeno	n_snv_crpc_ne	n_other_adeno	n_other_crpc_adeno	n_other_crpc_ne
SMARCA4	299	245	56	2	1	0	0	1	0	2	2	0	0	0	0
SMARCA2	299	245	56	2	0	0	0	0	0	2	0	0	0	0	0
SMARCB1	299	245	56	0	0	0	0	0	0	0	0	0	0	0	0
SMARCC1	299	245	56	1	1	0	0	0	0	1	1	0	0	0	0
SMARCC2	299	245	56	0	0	0	0	0	0	0	0	0	0	0	0
SMARCD1	299	245	56	0	1	0	0	0	0	0	1	0	0	0	0
SMARCD2	299	245	56	2	0	0	0	0	0	2	0	0	0	0	0
SMARCD3	299	245	56	0	0	0	0	0	0	0	0	0	0	0	0
SMARCE1	299	245	56	0	0	0	0	0	0	0	0	0	0	0	0
ARID1A	299	245	56	2	2	0	0	0	0	2	2	0	0	0	0
ARID1B	299	245	56	2	1	1	0	0	0	2	1	1	0	0	0
ARID2	299	245	56	3	0	0	0	0	0	3	0	0	0	0	0
PBRM1	299	245	56	1	0	0	0	0	0	1	0	0	0	0	0
SS18	299	245	56	0	0	0	0	0	0	0	0	0	0	0	0
SS18L1	299	245	56	1	0	0	0	0	0	1	1	0	0	1	0
BRD7	299	245	56	0	0	0	0	0	0	0	0	0	0	0	0
BRD9	299	245	56	0	0	0	0	0	0	0	0	0	0	0	0
BCL7A	299	245	56	0	0	0	0	0	0	0	0	0	0	0	0
BCL7B	299	245	56	0	0	0	0	0	0	0	0	0	0	0	0
BCL7C	299	245	56	0	0	0	0	0	0	0	0	0	0	0	0
BCL11A	299	245	56	4	3	0	0	0	0	4	3	0	0	0	0
BCL11B	299	245	56	0	0	0	0	0	0	0	0	0	0	0	0
ACTL6A	299	245	56	1	0	0	0	0	0	1	0	0	0	0	0
ACTL6B	299	245	56	1	1	0	0	0	0	1	1	0	0	0	0
PHF10	299	245	56	0	0	0	0	0	0	0	0	0	0	0	0
DPF1	299	245	56	1	1	1	0	0	0	1	1	1	0	0	0
DPF2	299	245	56	0	0	0	0	0	0	0	0	0	0	0	0
DPF3	299	245	56	0	0	0	0	0	0	0	0	0	0	0	0
