## Supplementary Table ST1.4 for "Role of Specialized Composition of SWI/SNF Complexes in Prostate Cancer Lineage Plasticity"

### Sheet: swisnf_modules_info_with_expr_a
Group	GeneName	Alias	mean_expr_Benign	mean_expr_PCa	mean_expr_CRPC-Adeno	mean_expr_CRPC-NE	adj_pval_PCa_vs_Benign	adj_pval_CRPC-Adeno_vs_Benign	adj_pval_CRPC-NE_vs_Benign	adj_pval_CRPC-Adeno_vs_PCa	adj_pval_CRPC-NE_vs_PCa	adj_pval_CRPC-NE_vs_CRPC-Adeno	DE_PCa_vs_Benign	DE_CRPC-Adeno_vs_Benign	DE_CRPC-NE_vs_Benign	DE_CRPC-Adeno_vs_PCa	DE_CRPC-NE_vs_PCa	DE_CRPC-NE_vs_CRPC-Adeno
1	SMARCA4	BRG1	3.86236	3.88143	3.99584	4.54837	0.777424	0.171898	0.0135869	0.0162151	0.00102331	0.0148812	0	0	1	1	1	1
1	SMARCA2	BRM	4.01176	4.01655	3.96242	3.36522	0.761629	0.608308	0.0379024	0.111527	0.00284257	0.0201675	0	0	-1	0	-1	-1
2	SMARCB1	BAF47	4.70116	4.66356	4.40352	4.5977	0.970808	0.000347028	0.781874	1.19818e-12	0.722693	0.184165	0	-1	0	-1	0	0
3	SMARCC1	BAF155	3.87297	4.36054	4.11384	4.27921	1.75015e-09	0.0581507	0.219146	5.45179e-06	0.307502	0.612129	1	0	0	-1	0	0
3	SMARCC2	BAF170	4.03507	3.62372	3.91128	4.15879	2.85335e-09	0.291499	0.717808	4.30995e-10	0.00598771	0.288619	-1	0	0	1	1	0
4	SMARCD1	BAF60A	3.29716	3.22431	3.39514	3.5126	0.194554	0.207301	0.129662	2.63391e-06	0.00939226	0.270949	0	0	0	1	1	0
4	SMARCD2	BAF60A	5.03174	5.06103	4.71472	4.60805	0.554065	0.000244845	0.000481057	2.95709e-15	2.55615e-06	0.549671	0	-1	-1	-1	-1	0
4	SMARCD3	BAF60A	3.59647	2.09247	2.33727	2.0188	7.77737e-16	5.26761e-11	1.32276e-08	0.0275625	0.686872	0.268428	-1	-1	-1	1	0	0
5	SMARCE1	BAF57	2.83505	3.32811	3.67363	3.23887	1.84406e-09	4.05798e-12	0.0244203	2.36897e-13	0.360909	0.00386326	1	1	1	1	0	1
6	ARID1A	BAF250A	4.00538	3.89321	4.17879	4.24968	0.156182	0.105662	0.332469	2.74028e-06	0.0547759	0.744949	0	0	0	1	0	0
6	ARID1B	BAF250B	2.70825	2.53575	2.47591	2.84395	0.0135865	0.000606937	0.341728	0.00444977	0.0171004	0.0127678	-1	-1	0	-1	1	1
6	ARID2	BAF200	1.45379	1.85775	2.01228	2.27911	1.22775e-07	3.13448e-08	0.00309312	0.00698477	0.259341	0.688194	1	1	1	1	0	0
7	PBRM1	BAF180	2.28515	2.73353	2.94446	3.33603	1.57724e-07	2.98849e-08	4.40696e-05	0.000675077	0.0134785	0.189889	1	1	1	1	1	0
8	SS18		3.6086	3.56691	3.5858	3.61536	0.855889	0.80296	0.501555	0.94351	0.557043	0.649901	0	0	0	0	0	0
8	SS18L1	CREST	2.23318	2.4497	2.76046	3.57702	0.000115299	1.16326e-07	2.68415e-06	5.46904e-10	2.36597e-08	6.84705e-05	1	1	1	1	1	1
9	BRD7		2.28853	2.45377	3.07409	2.52997	0.000218365	2.86974e-11	0.247	6.52036e-30	0.431534	0.0172593	1	1	0	1	0	1
9	BRD9		2.48282	2.02775	2.35981	2.73517	2.08504e-10	0.0697685	0.164048	1.34228e-16	1.25786e-05	0.0201675	-1	0	0	1	1	1
10	BCL7A		1.78632	2.02478	2.1062	2.29851	0.000979693	0.00139483	0.0160405	0.299661	0.018879	0.139554	1	1	1	0	1	0
10	BCL7B		3.73531	3.41282	3.66895	3.34024	4.68216e-07	0.482084	0.0183049	8.91454e-07	0.94825	0.0629731	-1	0	-1	1	0	0
10	BCL7C		2.98028	2.83398	3.07217	2.4332	0.104644	0.349378	0.0698618	3.72055e-05	0.228538	0.00826402	0	0	0	1	0	-1
11	BCL11A		0.912308	0.581759	0.785775	0.61549	8.75311e-05	0.0166208	0.0313268	0.81357	0.211237	0.209874	-1	-1	-1	0	0	0
11	BCL11B		0.259657	0.338987	0.589873	0.54392	0.199685	0.00392897	0.0414973	0.000210425	0.00290492	0.00352957	0	1	1	1	1	1
12	ACTL6A	BAF53A	2.43912	3.18041	3.57604	3.69449	3.60055e-14	4.16703e-13	1.42589e-07	2.20459e-11	0.00393494	0.688194	1	1	1	1	1	0
12	ACTL6B	BAF53B	0.0155075	0.044326	0.23725	2.79339	0.678281	0.000304547	8.12137e-07	9.64829e-10	1.77488e-08	4.8561e-06	0	1	1	1	1	1
13	PHF10	BAF45A	3.34996	3.82672	3.83328	3.86302	4.33591e-06	7.07795e-05	0.0499963	0.478878	0.648036	0.642084	1	1	1	0	0	0
13	DPF1	BAF45B	0.0734315	0.144756	0.352378	1.18939	1.60249e-07	5.04076e-09	1.83253e-06	1.22885e-13	1.82371e-06	0.00155709	1	1	1	1	1	1
13	DPF2	BAF45D	3.16656	2.72217	2.86983	2.45845	5.52037e-12	0.000110761	8.91777e-06	1.466e-07	0.00276572	0.000944238	-1	-1	-1	1	-1	-1
13	DPF3	BAF45C	0.0462341	0.0579687	0.353547	0.116529	0.00950289	8.81695e-10	0.530992	6.36208e-28	0.858157	0.000982883	1	1	0	1	0	1
