## Supplementary Table ST2.1 for "Role of Specialized Composition of SWI/SNF Complexes in Prostate Cancer Lineage Plasticity"

### Sheet: Sheet1
	HR	0.025	0.975	p.value
BRG1_cat2Strong	2.17	1.07	4.42	0.03
	HR	0.025	0.975	p.value
BRM_cat2Strong	0.5	0.24	1.04	0.06
	HR	0.025	0.975	p.value
BRG1_cat2Strong	2.3	1.13	4.69	0.02
Positive.LN1	0.58	0.26	1.26	0.17
	HR	0.025	0.975	p.value
BRG1_cat2Strong	2.2	1.07	4.53	0.03
Gleason.grade.group1	2.21	0.29	16.89	0.45
Gleason.grade.group2/3	4.11	0.53	32.08	0.18
Gleason.grade.group4 Gleason.grade.group5	2.05	0.22	18.73	0.52
	HR	0.025	0.975	p.value
BRG1_cat2Strong	2.12	1.03	4.36	0.04
Extraprostatic.extension1	1.24	0.42	3.61	0.7
	HR	0.025	0.975	p.value
BRG1_cat2Strong	2.21	1.08	4.51	0.03
Margins1	0.79	0.36	1.73	0.55
Margins8	0.88	0.33	2.35	0.79
	HR	0.025	0.975	p.value
BRG1_cat2Strong	2.14	1.05	4.35	0.04
ADJ_AB1	1.87	0.65	5.35	0.25
	HR	0.025	0.975	p.value
BRG1_cat2Strong	2.13	1.04	4.34	0.04
ADJ_RADI1	1.57	0.47	5.21	0.46
	HR	0.025	0.975	p.value
BRM_cat2Strong	0.46	0.22	0.97	0.04
Positive.LN1	0.57	0.26	1.25	0.16
	HR	0.025	0.975	p.value
BRM_cat2Strong 0.51	0.51	0.24	1.07	0.08
Gleason.grade.group1	2.48	0.33	18.88	0.38
Gleason.grade.group2/3	4.24	0.54	33.07	0.17
Gleason.grade.group4	2.25	0.25	20.39	0.47
Gleason.grade.group5
	HR	0.025	0.975	p.value
BRM_cat2Strong	0.5	0.24	1.04	0.06
Extraprostatic.extension1	1.44	0.5	4.16	0.5
	HR	0.025	0.975	p.value
BRM_cat2Strong	0.49	0.23	1.04	0.06
Margins1	0.86	0.39	1.9	0.71
Margins8	1.05	0.39	2.81	0.93
	HR	0.025	0.975	p.value
BRM_cat2Strong	0.48	0.23	1.01	0.05
ADJ_AB1	2.02	0.7	5.8	0.19
	HR	0.025	0.975	p.value
BRM_cat2Strong	0.47	0.22	0.99	0.05
ADJ_RADI1	2.08	0.62	7	0.23
