## Supplementary Table ST4.1 for "Role of Specialized Composition of SWI/SNF Complexes in Prostate Cancer Lineage Plasticity"

### Sheet: Sheet1
List of proteins found over-expressed in C1 compared to IgG in H660:
Proteins that were NOT FOUND in the LAR C1 samples are coloured in red.
			x-axis		y-axis
Leading_Protein	GN	Not In LAR C1 (C1_1,C1_2)	iiTop3 log2FC H660_IgG - H660_C1	iiTop3 EB_adjpVal H660_IgG - H660_C1	- log10 adj p-VALUE
sp|Q92782-3|DPF1_HUMAN	DPF1	TRUE	-9.05079	4.87143e-05	4.31234
sp|Q5TGY3|AHDC1_HUMAN	AHDC1	TRUE	-8.21068	4.87143e-05	4.31234
sp|P47914|RL29_HUMAN	RPL29	TRUE	-6.84791	9.54142e-05	4.02039
sp|Q12824-2|SNF5_HUMAN	SMARCB1	TRUE	-9.73695	0.000100963	3.99584
sp|O94805|ACL6B_HUMAN	ACTL6B	TRUE	-8.42745	0.000120738	3.91816
sp|Q29RF7|PDS5A_HUMAN	PDS5A	TRUE	-7.41484	0.00012354	3.90819
sp|Q86YP4|P66A_HUMAN	GATAD2A	TRUE	-6.80283	0.000144926	3.83885
sp|Q13330-3|MTA1_HUMAN	MTA1	TRUE	-6.23767	0.000144926	3.83885
sp|Q9UBB5|MBD2_HUMAN	MBD2	TRUE	-6.59241	0.000146572	3.83395
sp|P60660-2|MYL6_HUMAN	MYL6	TRUE	-6.27891	0.000149279	3.826
sp|Q9NP66|HM20A_HUMAN	HMG20A	TRUE	-6.645	0.000152903	3.81558
sp|Q15014|MO4L2_HUMAN	MORF4L2	TRUE	-6.1219	0.000154316	3.81159
sp|Q13243|SRSF5_HUMAN	SRSF5	TRUE	-6.16262	0.000159044	3.79848
sp|Q14151|SAFB2_HUMAN	SAFB2	TRUE	-6.36781	0.000246633	3.60795
sp|P46783|RS10_HUMAN	RPS10	TRUE	-6.00824	0.000303045	3.51849
sp|Q14202-2|ZMYM3_HUMAN	ZMYM3	TRUE	-5.44006	0.000327214	3.48517
sp|P62249|RS16_HUMAN	RPS16	TRUE	-5.76728	0.000337216	3.47209
sp|Q08170|SRSF4_HUMAN	SRSF4	TRUE	-5.67438	0.000371007	3.43062
sp|P51610-2|HCFC1_HUMAN	HCFC1	TRUE	-5.28481	0.000392997	3.40561
sp|Q9P2K5|MYEF2_HUMAN	MYEF2	TRUE	-5.71547	0.000394502	3.40395
sp|P52739-2|ZN131_HUMAN	ZNF131	TRUE	-5.62222	0.000461413	3.33591
sp|Q9UGU0-2|TCF20_HUMAN	TCF20	TRUE	-6.00118	0.000473953	3.32426
sp|Q9NTI5-2|PDS5B_HUMAN	PDS5B	TRUE	-5.31798	0.000494954	3.30544
sp|Q9ULW0|TPX2_HUMAN	TPX2	TRUE	-6.02364	0.000498704	3.30216
sp|Q16204|CCDC6_HUMAN	CCDC6	TRUE	-6.60773	0.000502394	3.29896
sp|O15240|VGF_HUMAN	VGF	TRUE	-6.04492	0.000584879	3.23293
sp|O95983-2|MBD3_HUMAN	MBD3	TRUE	-5.30493	0.000607047	3.21678
sp|Q9NWB6|ARGL1_HUMAN	ARGLU1	TRUE	-6.14705	0.000645102	3.19037
sp|P11137-2|MTAP2_HUMAN	MAP2	TRUE	-4.91242	0.000645102	3.19037
sp|P51532|SMCA4_HUMAN	SMARCA4	TRUE	-6.41688	0.000714946	3.14573
sp|Q15059|BRD3_HUMAN	BRD3	TRUE	-5.05631	0.000835461	3.07807
sp|Q96T88|UHRF1_HUMAN	UHRF1	TRUE	-4.78301	0.000858725	3.06615
sp|P45973|CBX5_HUMAN	CBX5	TRUE	-5.48712	0.000860063	3.06547
sp|P60866|RS20_HUMAN	RPS20	TRUE	-5.04279	0.000957861	3.0187
sp|P36873|PP1G_HUMAN	PPP1CC	TRUE	-5.44254	0.0010024	2.99896
sp|P56270-2|MAZ_HUMAN	MAZ	TRUE	-5.07408	0.00101989	2.99145
sp|Q6KC79-3|NIPBL_HUMAN	NIPBL	TRUE	-4.61801	0.0010723	2.96968
sp|P51114-3|FXR1_HUMAN	FXR1	TRUE	-4.85458	0.00109191	2.96181
sp|Q96KR1|ZFR_HUMAN	ZFR	TRUE	-4.41029	0.00120022	2.92074
sp|Q5SSJ5|HP1B3_HUMAN	HP1BP3	TRUE	-4.3419	0.00121556	2.91522
sp|P49750-1|YLPM1_HUMAN	YLPM1	TRUE	-5.09289	0.00126852	2.8967
sp|Q96ST3|SIN3A_HUMAN	SIN3A	TRUE	-4.34424	0.00132384	2.87816
sp|Q15149-7|PLEC_HUMAN	PLEC	TRUE	-4.30343	0.00132887	2.87652
sp|Q16643|DREB_HUMAN	DBN1	TRUE	-4.00246	0.0013527	2.8688
sp|P35579|MYH9_HUMAN	MYH9	TRUE	-4.29922	0.00139593	2.85514
sp|O95758-1|PTBP3_HUMAN	PTBP3	TRUE	-4.605	0.0017667	2.75284
sp|P78347-2|GTF2I_HUMAN	GTF2I	TRUE	-4.57138	0.00188968	2.72361
sp|Q9BXP5-5|SRRT_HUMAN	SRRT	TRUE	-4.52427	0.00195291	2.70932
sp|O15156|ZBT7B_HUMAN	ZBTB7B	TRUE	-4.24941	0.00197034	2.70546
sp|P43699|NKX21_HUMAN	NKX2-1	TRUE	-4.28976	0.00267111	2.57331
sp|O75164|KDM4A_HUMAN	KDM4A	TRUE	-4.15924	0.00267111	2.57331
sp|P83916|CBX1_HUMAN	CBX1	TRUE	-7.10228	0.0032184	2.49236
sp|Q14119|VEZF1_HUMAN	VEZF1	TRUE	-3.81606	0.00324501	2.48878
sp|P61964|WDR5_HUMAN	WDR5	TRUE	-4.03371	0.00345159	2.46198
sp|O95613-2|PCNT_HUMAN	PCNT	TRUE	-9.26676	0.00365905	2.43663
sp|Q16531|DDB1_HUMAN	DDB1	TRUE	-4.16949	0.00384054	2.41561
sp|O94964|SOGA1_HUMAN	SOGA1	TRUE	-4.1822	0.00387096	2.41218
sp|O60216|RAD21_HUMAN	RAD21	TRUE	-3.92871	0.00394107	2.40439
sp|Q8N201|INT1_HUMAN	INTS1	TRUE	-4.31937	0.00403721	2.39392
sp|O43823|AKAP8_HUMAN	AKAP8	TRUE	-3.75718	0.00413475	2.38355
sp|Q5VV52-3|ZN691_HUMAN	ZNF691	TRUE	-3.88738	0.00414319	2.38267
sp|P62277|RS13_HUMAN	RPS13	TRUE	-5.173	0.00557483	2.25377
sp|O00148|DX39A_HUMAN	DDX39A	TRUE	-4.81179	0.00867305	2.06183
sp|Q9NPI1-2|BRD7_HUMAN	BRD7	FALSE	-5.87286	0.00760086	2.11914
sp|P08708|RS17_HUMAN	RPS17	FALSE	-5.43875	0.0062491	2.20418
sp|Q9Y3C6|PPIL1_HUMAN	PPIL1	FALSE	-4.09835	0.00563774	2.24889
sp|Q7Z3K3-5|POGZ_HUMAN	POGZ	FALSE	-3.98438	0.00558858	2.2527
sp|Q92610|ZN592_HUMAN	ZNF592	FALSE	-4.68934	0.00557365	2.25386
sp|Q8NAV1|PR38A_HUMAN	PRPF38A	FALSE	-4.52546	0.00466947	2.33073
sp|Q15637-4|SF01_HUMAN	SF1	FALSE	-5.32838	0.00422005	2.37468
sp|Q92769-3|HDAC2_HUMAN	HDAC2	FALSE	-3.70308	0.00418942	2.37785
sp|Q96DI7|SNR40_HUMAN	SNRNP40	FALSE	-6.94751	0.00402198	2.39556
sp|Q9UIG0-2|BAZ1B_HUMAN	BAZ1B	FALSE	-4.00451	0.00365905	2.43663
sp|P84090|ERH_HUMAN	ERH	FALSE	-6.38227	0.00313592	2.50364
sp|P22087|FBRL_HUMAN	FBL	FALSE	-4.28524	0.00284062	2.54659
sp|Q8IX01-4|SUGP2_HUMAN	SUGP2	FALSE	-5.285	0.00279813	2.55313
sp|Q6P2Q9|PRP8_HUMAN	PRPF8	FALSE	-4.09234	0.00274211	2.56192
sp|Q9BQ39|DDX50_HUMAN	DDX50	FALSE	-4.49773	0.0025089	2.60052
sp|Q16576|RBBP7_HUMAN	RBBP7	FALSE	-3.92753	0.00231254	2.63591
sp|Q9Y2W2|WBP11_HUMAN	WBP11	FALSE	-4.80351	0.00224457	2.64887
sp|Q9HCG8|CWC22_HUMAN	CWC22	FALSE	-3.87058	0.0019082	2.71938
sp|P04843|RPN1_HUMAN	RPN1	FALSE	-4.07398	0.00190396	2.72034
sp|P24928|RPB1_HUMAN	POLR2A	FALSE	-4.1236	0.00189919	2.72143
sp|Q9NW64|RBM22_HUMAN	RBM22	FALSE	-5.25084	0.00185803	2.73095
sp|Q14966-3|ZN638_HUMAN	ZNF638	FALSE	-5.0225	0.00168491	2.77342
sp|P30876|RPB2_HUMAN	POLR2B	FALSE	-4.54931	0.00165724	2.78062
sp|Q96MU7-2|YTDC1_HUMAN	YTHDC1	FALSE	-4.3111	0.0015298	2.81537
sp|P33993|MCM7_HUMAN	MCM7	FALSE	-4.14537	0.0013527	2.8688
sp|Q13573|SNW1_HUMAN	SNW1	FALSE	-6.24956	0.00132371	2.87821
sp|Q8N1G0|ZN687_HUMAN	ZNF687	FALSE	-5.75406	0.00130617	2.884
sp|Q96NC0|ZMAT2_HUMAN	ZMAT2	FALSE	-4.51226	0.00129635	2.88728
sp|Q9BUQ8|DDX23_HUMAN	DDX23	FALSE	-5.80343	0.00124186	2.90593
sp|O60508|PRP17_HUMAN	CDC40	FALSE	-5.30697	0.00121769	2.91446
sp|Q9P013|CWC15_HUMAN	CWC15	FALSE	-5.58493	0.00109461	2.96074
sp|Q9Y3B4|SF3B6_HUMAN	SF3B6	FALSE	-4.79592	0.00109191	2.96181
sp|P83731|RL24_HUMAN	RPL24	FALSE	-5.74819	0.00109191	2.96181
sp|O43172-2|PRP4_HUMAN	PRPF4	FALSE	-4.92079	0.0010723	2.96968
sp|O00571|DDX3X_HUMAN	DDX3X	FALSE	-4.46673	0.0010024	2.99896
sp|Q9NWH9|SLTM_HUMAN	SLTM	FALSE	-5.01574	0.000983613	3.00718
sp|P52292|IMA1_HUMAN	KPNA2	FALSE	-5.63947	0.000957156	3.01902
sp|P41223|BUD31_HUMAN	BUD31	FALSE	-5.45001	0.000949811	3.02236
sp|Q9H307|PININ_HUMAN	PNN	FALSE	-4.9319	0.000860063	3.06547
sp|P62826|RAN_HUMAN	RAN	FALSE	-4.99531	0.000858725	3.06615
sp|P27635|RL10_HUMAN	RPL10	FALSE	-5.021	0.000858725	3.06615
sp|O94880|PHF14_HUMAN	PHF14	FALSE	-5.47626	0.000735979	3.13313
sp|Q96T23-3|RSF1_HUMAN	RSF1	FALSE	-5.57838	0.000726887	3.13853
sp|Q9Y285-2|SYFA_HUMAN	FARSA	FALSE	-4.86942	0.000687653	3.16263
sp|Q92922|SMRC1_HUMAN	SMARCC1	FALSE	-9.21469	0.000687653	3.16263
sp|Q6PJT7-5|ZC3HE_HUMAN	ZC3H14	FALSE	-5.19513	0.000676637	3.16964
sp|P06748|NPM_HUMAN	NPM1	FALSE	-7.53397	0.000605463	3.21791
sp|P25205|MCM3_HUMAN	MCM3	FALSE	-4.92576	0.000584879	3.23293
sp|P62913-2|RL11_HUMAN	RPL11	FALSE	-6.44243	0.000584879	3.23293
sp|Q9H0D6-2|XRN2_HUMAN	XRN2	FALSE	-5.08148	0.000555585	3.25525
sp|P18583-5|SON_HUMAN	SON	FALSE	-7.44955	0.000540202	3.26744
sp|P61313-2|RL15_HUMAN	RPL15	FALSE	-5.93175	0.000536257	3.27063
sp|Q8IWX8|CHERP_HUMAN	CHERP	FALSE	-5.51613	0.000532671	3.27354
sp|Q13427|PPIG_HUMAN	PPIG	FALSE	-6.02435	0.000517104	3.28642
sp|Q9BRD0|BUD13_HUMAN	BUD13	FALSE	-5.15734	0.000516926	3.28657
sp|Q02543|RL18A_HUMAN	RPL18A	FALSE	-4.88056	0.000509289	3.29304
sp|P19105|ML12A_HUMAN	MYL12A	FALSE	-4.92908	0.000508777	3.29347
sp|Q9UBU8-2|MO4L1_HUMAN	MORF4L1	FALSE	-5.21601	0.000475482	3.32287
sp|P49207|RL34_HUMAN	RPL34	FALSE	-5.93039	0.000473953	3.32426
sp|O43143|DHX15_HUMAN	DHX15	FALSE	-5.9854	0.000458635	3.33853
sp|Q13547|HDAC1_HUMAN	HDAC1	FALSE	-5.07891	0.000413392	3.38364
sp|Q5VZL5-4|ZMYM4_HUMAN	ZMYM4	FALSE	-6.67036	0.000412264	3.38482
sp|Q8WXI9|P66B_HUMAN	GATAD2B	FALSE	-6.84888	0.000412264	3.38482
sp|Q9ULU4-9|PKCB1_HUMAN	ZMYND8	FALSE	-6.82918	0.000407051	3.39035
sp|P46777|RL5_HUMAN	RPL5	FALSE	-5.71977	0.000402807	3.3949
sp|O75152|ZC11A_HUMAN	ZC3H11A	FALSE	-5.30308	0.000394502	3.40395
sp|Q8WUD4|CCD12_HUMAN	CCDC12	FALSE	-5.66512	0.000394502	3.40395
sp|O15042-2|SR140_HUMAN	U2SURP	FALSE	-6.28233	0.000392997	3.40561
sp|Q9BWJ5|SF3B5_HUMAN	SF3B5	FALSE	-6.36592	0.000392997	3.40561
sp|P55081|MFAP1_HUMAN	MFAP1	FALSE	-6.74368	0.000371007	3.43062
sp|P51532-4|SMCA4_HUMAN	SMARCA4	FALSE	-7.72108	0.000371007	3.43062
sp|Q6STE5|SMRD3_HUMAN	SMARCD3	FALSE	-6.11703	0.000367134	3.43518
sp|P46779-4|RL28_HUMAN	RPL28	FALSE	-5.17026	0.000342284	3.46561
sp|P84098|RL19_HUMAN	RPL19	FALSE	-5.37413	0.000342284	3.46561
sp|Q969Q0|RL36L_HUMAN	RPL36AL	FALSE	-5.88557	0.000342284	3.46561
sp|P62829|RL23_HUMAN	RPL23	FALSE	-5.35279	0.000327214	3.48517
sp|O60264|SMCA5_HUMAN	SMARCA5	FALSE	-6.31065	0.000315328	3.50124
sp|P23396|RS3_HUMAN	RPS3	FALSE	-6.19266	0.000310151	3.50843
sp|Q8TAQ2-2|SMRC2_HUMAN	SMARCC2	FALSE	-9.03465	0.000303186	3.51829
sp|Q13242|SRSF9_HUMAN	SRSF9	FALSE	-5.67382	0.000287715	3.54104
sp|P50914|RL14_HUMAN	RPL14	FALSE	-5.80758	0.000287715	3.54104
sp|P49711|CTCF_HUMAN	CTCF	FALSE	-6.37144	0.000287715	3.54104
sp|O75533|SF3B1_HUMAN	SF3B1	FALSE	-6.42716	0.000287715	3.54104
sp|Q99496|RING2_HUMAN	RNF2	FALSE	-5.59358	0.000274566	3.56135
sp|Q9NR30|DDX21_HUMAN	DDX21	FALSE	-5.87824	0.000262646	3.58063
sp|Q02878|RL6_HUMAN	RPL6	FALSE	-6.25676	0.00025481	3.59378
sp|Q8NC51-2|PAIRB_HUMAN	SERBP1	FALSE	-5.71693	0.000214197	3.66919
sp|Q96JM3|CHAP1_HUMAN	CHAMP1	FALSE	-6.35264	0.000199133	3.70086
sp|P39023|RL3_HUMAN	RPL3	FALSE	-6.18377	0.00019516	3.70961
sp|P04792|HSPB1_HUMAN	HSPB1	FALSE	-6.43853	0.000184106	3.73493
sp|O94906-2|PRP6_HUMAN	PRPF6	FALSE	-7.56624	0.000184106	3.73493
sp|Q92785|REQU_HUMAN	DPF2	FALSE	-10.3805	0.000184106	3.73493
sp|Q9UKV3-5|ACINU_HUMAN	ACIN1	FALSE	-6.06855	0.000169201	3.7716
sp|P61353|RL27_HUMAN	RPL27	FALSE	-6.60307	0.000169201	3.7716
sp|O00422|SAP18_HUMAN	SAP18	FALSE	-6.59045	0.000168626	3.77307
sp|P36578|RL4_HUMAN	RPL4	FALSE	-6.75265	0.000167492	3.77601
sp|Q15287-3|RNPS1_HUMAN	RNPS1	FALSE	-6.28246	0.000167082	3.77707
sp|P62263|RS14_HUMAN	RPS14	FALSE	-6.13016	0.000160626	3.79418
sp|P62266|RS23_HUMAN	RPS23	FALSE	-6.94975	0.000159044	3.79848
sp|Q96QT6|PHF12_HUMAN	PHF12	FALSE	-7.3704	0.000159044	3.79848
sp|Q8WUU5|GATD1_HUMAN	GATAD1	FALSE	-7.31752	0.000152903	3.81558
sp|P62701|RS4X_HUMAN	RPS4X	FALSE	-6.15201	0.000149279	3.826
sp|O43290|SNUT1_HUMAN	SART1	FALSE	-7.03538	0.000149279	3.826
sp|P42677|RS27_HUMAN	RPS27	FALSE	-6.56334	0.00014746	3.83133
sp|O95793-3|STAU1_HUMAN	STAU1	FALSE	-7.20672	0.00014746	3.83133
sp|P62917|RL8_HUMAN	RPL8	FALSE	-6.14771	0.000146572	3.83395
sp|P62424|RL7A_HUMAN	RPL7A	FALSE	-6.30497	0.000144926	3.83885
sp|Q9Y2W1|TR150_HUMAN	THRAP3	FALSE	-6.46363	0.000144926	3.83885
sp|O96019|ACL6A_HUMAN	ACTL6A	FALSE	-11.4536	0.000144926	3.83885
sp|O75182-2|SIN3B_HUMAN	SIN3B	FALSE	-6.79552	0.000141611	3.8489
sp|P49458|SRP09_HUMAN	SRP9	FALSE	-6.69388	0.000138466	3.85866
sp|P46776|RL27A_HUMAN	RPL27A	FALSE	-7.25892	0.000138466	3.85866
sp|P61247|RS3A_HUMAN	RPS3A	FALSE	-6.97828	0.000131572	3.88084
sp|Q9NYF8-2|BCLF1_HUMAN	BCLAF1	FALSE	-6.5841	0.000128536	3.89098
sp|P18621|RL17_HUMAN	RPL17	FALSE	-6.86965	0.00012354	3.90819
sp|Q92925-3|SMRD2_HUMAN	SMARCD2	FALSE	-10.1346	0.000102947	3.98739
sp|Q9H2P0|ADNP_HUMAN	ADNP	FALSE	-8.20692	0.000100963	3.99584
sp|O75643|U520_HUMAN	SNRNP200	FALSE	-8.01642	9.75459e-05	4.01079
sp|P29375-2|KDM5A_HUMAN	KDM5A	FALSE	-7.03447	9.54142e-05	4.02039
sp|Q13123|RED_HUMAN	IK	FALSE	-7.42304	9.54142e-05	4.02039
sp|P62280|RS11_HUMAN	RPS11	FALSE	-7.52679	9.54142e-05	4.02039
sp|Q14839|CHD4_HUMAN	CHD4	FALSE	-8.71464	9.53748e-05	4.02057
sp|P62241|RS8_HUMAN	RPS8	FALSE	-7.58515	8.52191e-05	4.06946
sp|P37108|SRP14_HUMAN	SRP14	FALSE	-7.66634	8.52191e-05	4.06946
sp|Q969G3|SMCE1_HUMAN	SMARCE1	FALSE	-12.5437	8.52191e-05	4.06946
sp|Q9BQE9-4|BCL7B_HUMAN	BCL7B	FALSE	-8.4017	8.33309e-05	4.07919
sp|Q7Z589|EMSY_HUMAN	EMSY	FALSE	-8.37714	4.88667e-05	4.31099
sp|O94776|MTA2_HUMAN	MTA2	FALSE	-7.7142	4.87143e-05	4.31234
sp|Q6AI39|BICRL_HUMAN	BICRAL	FALSE	-9.03579	4.87143e-05	4.31234
sp|Q9H5J0|ZBTB3_HUMAN	ZBTB3	FALSE	-9.28268	4.87143e-05	4.31234
sp|Q68CP9|ARID2_HUMAN	ARID2	FALSE	-10.5847	4.87143e-05	4.31234
sp|O75177|CREST_HUMAN	SS18L1	FALSE	-9.85897	4.17815e-05	4.37902
sp|Q8WUB8-3|PHF10_HUMAN	PHF10	FALSE	-10.1539	4.17815e-05	4.37902
sp|O60885|BRD4_HUMAN	BRD4	FALSE	-9.83945	3.84741e-05	4.41483
sp|Q8NFD5|ARI1B_HUMAN	ARID1B	FALSE	-9.96545	3.50749e-05	4.455
sp|Q8WUZ0|BCL7C_HUMAN	BCL7C	FALSE	-9.65597	3.28185e-05	4.48388
sp|Q8TAQ2|SMRC2_HUMAN	SMARCC2	FALSE	-12.3981	3.28185e-05	4.48388
sp|Q9NPI1|BRD7_HUMAN	BRD7	FALSE	-10.6231	2.90677e-05	4.53659
sp|P51531|SMCA2_HUMAN	SMARCA2	FALSE	-10.7361	2.90677e-05	4.53659
sp|Q4VC05|BCL7A_HUMAN	BCL7A	FALSE	-10.8757	2.90677e-05	4.53659
sp|Q9H8M2|BRD9_HUMAN	BRD9	FALSE	-10.8987	2.90677e-05	4.53659
sp|Q9NZM4|BICRA_HUMAN	BICRA	FALSE	-10.5388	2.2792e-05	4.64222
sp|Q15532-2|SSXT_HUMAN	SS18	FALSE	-10.8063	2.2792e-05	4.64222
sp|Q9UPP1-4|PHF8_HUMAN	PHF8	FALSE	-11.2491	2.2792e-05	4.64222
sp|O14497|ARI1A_HUMAN	ARID1A	FALSE	-11.8709	2.2792e-05	4.64222
sp|Q96GM5|SMRD1_HUMAN	SMARCD1	FALSE	-12.1795	2.2792e-05	4.64222
sp|Q12824|SNF5_HUMAN	SMARCB1	FALSE	-13.4445	2.2792e-05	4.64222
